# Characterisation of neonatal *Staphylococcus capitis* NRCS-A isolates compared with non NRCS-A *Staphylococcus capitis* from neonates and adults

**DOI:** 10.1101/2022.12.02.518718

**Authors:** Heather Felgate, Dheeraj Sethi, Kirstin Faust, Cemsid Kiy, Christoph Härtel, Jan Rupp, Rebecca Clifford, Rachel Dean, Catherine Tremlett, John Wain, Gemma Langridge, Paul Clarke, Andrew Page, Mark A Webber

## Abstract

*Staphylococcus capitis* is a frequent cause of Late-Onset Sepsis (LOS) in neonates admitted to Neonatal Intensive Care Units (NICU). The NRCS-A clone of *S. capitis* has been isolated from NICUs globally although the reasons for the global success of this clone are not understood.

We analysed a collection of *S. capitis* colonising babies admitted to two NICUs, one in the UK and one in Germany as well as corresponding pathological clinical isolates. Genome analysis identified 3 groups; non-NRCS-A isolates, NRCS-A isolates, and a group of ‘proto NRCS-A’ - isolates closely related to NRCS-A but not associated with neonatal infection. All bloodstream isolates belonged to the NRCS-A group and were indistinguishable from strains carried on the skin or in the gut. NRCS-A isolates showed increased tolerance to chlorhexidine and antibiotics relative to the other *S. capitis* as well as enhanced ability to grow at higher pH values. Analysis of 138 pangenomes of the clades identified characteristic *nsr* and *tarJ* genes in the NRCS-A and proto groups with a CRISPR-cas system only seen in NRCS-A isolates which also showed enrichment of genes for metal acquisition and transport.

We found evidence for transmission of *S. capitis* NRCS-A within NICU, with related isolates shared between babies and multiple acquisitions by some babies. Our data show NRCS-A strains commonly colonise uninfected babies in NICU representing a potential reservoir for potential infection. This work provides more evidence that adaptation to survive in the gut and on skin facilitates spread of NRCS-A, and that metal acquisition and tolerance may be important to the biology of NRCS-A. Understanding how NRCS-A survives in NICUs can help develop infection control procedures against this clone.
