## Supplementary material for "Characterisation of neonatal *Staphylococcus capitis* NRCS-A isolates compared with non NRCS-A *Staphylococcus capitis* from neonates and adults": Supp Data 1

### Sheet: Sheet1
S.capitis strain	NCBI Ref Seq	Country	Acession	BioProject	Assembly	Source
AYP1020	NZ_CP007601.1	Australia	SAMN02739579	PRJNA232502	GCA_001028645.1	Blood
C87	NZ_GL545272.1	USA/Canada	SAMN02463752	PRJNA38749	GCA_000183705.1	Blood
CR01	LN866849.1	France	SAMEA3138827	PRJEB1494	GCA_000499705.1	Blood
CR03	NZ_CTEB01000001.1	Belgium	SAMEA3271078	PRJEB8618	GCA_001179785.1	Blood
CR05	NZ_CTEO01000001.1	UK	SAMEA3271080	PRJEB8618	GCA_001220005.1	Blood
NCTC11045	NZ_CABEEX010000003.1	Czechoslovakia	SAMEA3643313	PRJEB6403	GCA_901482635.1	Blood
QN1	NZ_AJTH01000004.1	China	SAMN02471139	PRJNA159795	GCA_000263775.1	Skin
SK14	NZ_ACFR01000001.1	USA	SAMN00000713	PRJNA31013	GCA_000174135.1	Skin
VCU116	NZ_AFTX01000038.1	USA	SAMN00116853	PRJNA53751	GCA_000221525.2	N/A
