## Supplementary material for "Characterisation of neonatal *Staphylococcus capitis* NRCS-A isolates compared with non NRCS-A *Staphylococcus capitis* from neonates and adults": Supp Data 2

Seq.ID	Clade-v3 nNon NRCS-A40 Non NRCS-ANon NRCS-A0522	Strain	Code	Date	BABY anom. ID	Body.site	Country	OCT_MIC	CHX_MIC	VAN_MIC	GEN_MIC	PEN_MIC	CEF_MIC	CIP_MIC	DAP_MIC	FUS_MIC
PID_220_RD_Pl_1_80	Non NRCS-A	W02 - 4 - ax	W02 - 4 - ax		German 43	Skin	Germany	2	16	1	8	1	>4	>4	<0.25	2
PID_220_RD_Pl_1_82	Non NRCS-A	W02 - 5 - a	W02 - 5 - a		German 5	Gut	Germany	1	8	1	>32	1	>4	>4	<0.25	>4
PID_220_RD_Pl_1_88	Non NRCS-A	W02 - 9 - g	W02 - 9 - g		German 9	Skin	Germany	1	8	1	>32	1	>4	>4	1	2
PID-0476-PL1-38	Non NRCS-A	108	NW10008	19/11/2017	8	Nose	UK	1	8	1	0.064	0.25	1	0.5	<0.25	0.125
PID-0476-PL1-48	Non NRCS-A	149	GA10044	19/11/2017	44	Skin	UK	2	4	X	X	X	<0.125	<0.064	0.5	>4
PID-0476-PL1-60	Non NRCS-A	276	NA20056	26/11/2017	56	Nose	UK	1	8	0.5	0.032	<0.016	<0.125	<0.064	0.5	<0.064
PID-0476-PL2-47	Non NRCS-A	283	NA20058	26/11/2017	58	Nose	UK	1	16	<0.25	8	0.125	>4	0.5	<0.25	2
PID-0476-PL2-55	Non NRCS-A	284	EA20059	26/11/2017	59	Ear	UK	1	4	1	8	2	>4	0.5	0.5	2
PID-0525-PL4-38	Non NRCS-A	503	RA40094	10/12/2017	94	Gut	UK	1	4	1	16	128	>4	1	0.5	2
PID-0559-PL9-48	Non NRCS-A	W06 - 23 - g	W06 - 23 - g		German23	Skin	Germany	1	8	1	8	2	>4	0.5	<0.25	2
PID-559-rep-PL6-32	Non NRCS-A	995	EW100146	21/01/2018	146	Ear	UK	1	16	0.5	0.032	0.5	<0.125	0.125	<0.25	<0.064
PID-559-rep-PL6-79	Non NRCS-A	937	EW90137	14/01/2018	137	Ear	UK	2	16	1	>32	128	>4	>4	<0.25	2
PID_0143_12	NRCS-A	B18/4885		16/02/2018	A002	Bloodstream/Tip
PID_0143_14	NRCS-A	MB1649			B001	Bloodstream/Tip
PID_0143_16	NRCS-A	B18/003601			C001	Bloodstream/Tip
PID_0143_18	NRCS-A	W18/0005160b			D001	Bloodstream/Tip
PID_0143_5	NRCS-A	MB000864			F001	Bloodstream/Tip
PID_0143_6	NRCS-A	MB677			E001	Bloodstream/Tip
PID_0143_7	NRCS-A	R18/113370		23/02/2018	A001	Skin
PID0027_MW_10	NRCS-A	33	RW00013	12/11/2017	13	Gut	UK	2	32	X	>32	1	>4	>4	<0.25	2
PID0027_MW_113	NRCS-A	878	NW90028	14/01/2018	28	Nose	UK	?32	32	1	>32	64	>4	>4	<0.25	<0.064
PID0027_MW_115	NRCS-A	1002	EW100145	21/01/2018	145	Ear	UK	4	16	2	16	8	>4	2	1	>4
PID0027_MW_121	NRCS-A	1048	GW100141	21/01/2018	141	Skin	UK	16	8	1	16	4	>4	2	<0.25	2
PID0027_MW_14	NRCS-A	49	GW00007	12/11/2017	7	Skin	UK	2	16	1	>32	128	>4	>4	0.5	>4
PID0027_MW_24	NRCS-A	101	EW10003	19/11/2017	3	Ear	UK	2	16	1	>32	0.25	0.5	<0.064	X	X
PID0027_MW_29	NRCS-A	114	EW10013	19/11/2017	13	Ear	UK	2	16	0.5	0.064	16	>4	>4	X	X
PID0027_MW_43	NRCS-A	180	EW20014	26/11/2017	14	Ear	UK	1	8	1	>32	0.5	>4	2	<0.25	>4
PID0027_MW_44	NRCS-A	181	EW20014	26/11/2017	14	Ear	UK	2	16	1	>32	16	>4	>4	<0.25	2
PID0027_MW_5	NRCS-A	18	EW00020	12/11/2017	20	Ear	UK	2	32	1	0.125	1	>4	>4	<0.25	>4
PID0027_MW_53	NRCS-A	191	GW20013	26/11/2017	13	Skin	UK	2	16	1	>32	2	>4	0.5	0.5	>4
PID0027_MW_65	NRCS-A	222	NW20007	26/11/2017	7	Nose	UK	1	8	1	>32	2	>4	1	<0.25	>4
PID0027_MW_80	NRCS-A	330	RW30064	03/12/2017	64	Gut	UK	8	16	0.5	8	4	>4	2	0.5	>4
PID0027_MW_83	NRCS-A	355	GW30020	03/12/2017	20	Skin	UK	2	16	1	>32	0.5	>4	0.125	<0.25	0.25
PID0027_MW_88	NRCS-A	379	NW30028	03/12/2017	28	Nose	UK	16	32	1	>32	128	>4	>4	<0.25	0.125
PID0027_MW_90	NRCS-A	442	NW40007	10/12/2017	7	Nose	UK	1	8	1	16	8	>4	1	0.5	>4
PID-0476-PL1-6	NRCS-A	97	EW10002	19/11/2017	2	Ear	UK	2	16	1	>32	2	>4	0.25	<0.25	X
PID-0476-PL1-69	NRCS-A	195	NW20015	26/11/2017	15	Nose	UK	2	16	1	>32	4	>4	>4	0.5	>4
PID-0476-PL1-7	NRCS-A	123	GW10015	19/11/2017	15	Skin	UK	1	32	1	8	0.5	>4	0.125	<0.25	0.125
PID-0476-PL1-8	NRCS-A	143	EA10043	19/11/2017	43	Ear	UK	2	32	X	2	2	>4	2	<0.25	2
PID-0476-PL1-81	NRCS-A	14	EW00022	12/11/2017	22	Ear	UK	2	16	1	0.5	0.25	>4	<0.064	X	X
PID-0476-PL1-91	NRCS-A	229	EW20034	26/11/2017	34	Ear	UK	2	16	X	>32	4	>4	0.125	<0.25	>4
PID-0476-PL2-19	NRCS-A	209	EW20002	26/11/2017	2	Ear	UK	1	16	1	>32	16	>4	0.125	1	>4
PID-0476-PL2-3	NRCS-A	205	EW20023	26/11/2017	23	Ear	UK	1	16	1	4	1	>4	0.125	<0.25	>4
PID-0476-PL2-43	NRCS-A	212	NW20002	26/11/2017	2	Nose	UK	1	16	1	>32	2	>4	1	0.5	>4
PID-0476-PL2-65	NRCS-A	165	RA10048	19/11/2017	48	Gut	UK	4	32	1	8	0.5	>4	0.125	<0.25	>4
PID-0476-PL2-68	NRCS-A	241	EW20041	26/11/2017	41	Ear	UK	4	16	2	>32	4	>4	2	0.5	>4
PID-0525-PL3-86	NRCS-A	444	EW40011	10/12/2017	11	Ear	UK	2	?64	NA	NA	NA	NA	NA	NA	NA
PID-0525-PL3-87	NRCS-A	489	EW40073	10/12/2017	73	Ear	UK	2	16	2	8	8	>4	0.125	0.5	>4
PID-0525-PL4-50	NRCS-A	514	EW50073	17/12/2017	73	Ear	UK	2	16	0.5	8	2	>4	0.5	<0.25	2
PID-0526-Nxseq-1	NRCS-A	358	EW30008	03/12/2017	8	Ear	UK	2	16	0.5	0.25	0.125	1	0.25	<0.25	<0.064
PID-0526-Nxseq-14	NRCS-A	579	EW50004	17/12/2017	4	Ear	UK	2	16	2	8	2	>4	0.5	<0.25	2
PID-0526-Nxseq-16	NRCS-A	566	EW50014	17/12/2017	14	Ear	UK	8	16	2	16	64	>4	0.5	0.5	2
PID-0526-Nxseq-4	NRCS-A	332	GW30059	03/12/2017	59	Skin	UK	2	32	1	8	2	>4	0.125	<0.25	>4
PID-0526-Nxseq-6	NRCS-A	364	EW30023	03/12/2017	23	Ear	UK	2	16	NA	NA	NA	NA	NA	NA	NA
PID-0526-Nxseq-7	NRCS-A	378	EW30028	03/12/2017	28	Ear	UK	2	16	1	4	128	>4	0.125	1	>4
PID-0526-Nxseq-8	NRCS-A	440	EW40007	10/12/2017	7	Ear	UK	2	16	0.5	16	32	>4	1	1	>4
PID-0559-PL8-13	NRCS-A	400a	NW30045	03/12/2017	45	Nose	UK	2	4	<0.25	>32	2	>4	0.5	<0.25	2
PID-0559-PL8-18	NRCS-A	1252	GW130103	11/02/2018	103	Skin	UK	2	16	1	8	128	>4	2	0.5	>4
PID-0559-PL8-26	NRCS-A	1255	EW130119	11/02/2018	119	Ear	UK	2	32	1	>32	128	>4	0.25	<0.25	<0.064
PID-0559-PL8-33	NRCS-A	1233	EW130003	11/02/2018	3	Ear	UK	4	32	2	16	2	>4	0.5	<0.25	0.5
PID-0559-PL8-53	NRCS-A	404b	GA30079	03/12/2017	79	Skin	UK	1	4	1	8	2	>4	0.5	0.5	2
PID-0559-PL8-59	NRCS-A	1292	GW140141	18/02/2018	141	Skin	UK	2	16	1	>32	8	>4	>4	<0.25	>4
PID-0559-PL9-49	NRCS-A	1157	NA100151	21/01/2018	151	Nose	UK	2	16	1	>32	2	>4	0.25	<0.25	2
PID-0559-PL9-56	NRCS-A	1191	GW120103	04/02/2018	103	Skin	UK	2	16	1	>32	128	>4	0.5	0.5	>4
PID-0653-286	NRCS-A	B001SC		09/06/2021	J001	Bloodstream/Tip
PID-0653-63	NRCS-A	B002SC		09/06/2021	I001	Bloodstream/Tip
PID-0810-NRCS-A	NRCS-A	B003SC		05/11/2021	H001	Bloodstream/Tip
PID-0995-1-AE	NRCS-A	B004SC		16/03/2022	G002	Bloodstream/Tip
PID-0995-2-AL	NRCS-A	L004SC		17/03/2022	G001	Bloodstream/Tip
PID-525-PL5-1008	NRCS-A	1008	GW100143	21/01/2018	143	Skin	UK	2	16	2	2	4	<0.125	<0.064	<0.25	>4
PID-525-PL5-672	NRCS-A	672	EW70117	31/12/2017	117	Ear	UK	2	16	1	8	4	>4	0.5	<0.25	2
PID-525-PL5-673	NRCS-A	673	NW70117	31/12/2017	117	Nose	UK	2	8	1	X	1	>4	2	0.5	>4
PID-525-PL5-674	NRCS-A	674	GW70117	31/12/2017	117	Skin	UK	2	8	1	>32	0.5	>4	0.125	<0.25	>4
PID-525-PL5-677	NRCS-A	677	EW70102	31/12/2017	102	Ear	UK	2	16	2	>32	2	>4	0.125	<0.25	<0.064
PID-525-PL5-687	NRCS-A	687	EW70109	31/12/2017	109	Ear	UK	1	16	1	8	8	>4	0.5	<0.25	>4
PID-525-PL5-725	NRCS-A	725	EW70014	31/12/2017	14	Ear	UK	2	16	2	16	8	0.5	0.125	0.5	>4
PID-525-PL5-742	NRCS-A	742	GW70028	31/12/2017	28	Skin	UK	1	16	1	2	16	>4	0.125	1	>4
PID-525-PL5-744	NRCS-A	744	EW70112	31/12/2017	112	Ear	UK	2	16	1	16	16	0.5	0.125	1	2
PID-525-PL5-750	NRCS-A	750	NW70073	31/12/2017	73	Nose	UK	2	16	2	16	16	0.5	0.125	<0.25	>4
PID-525-PL5-783	NRCS-A	783	NW80014	07/01/2018	14	Nose	UK	1	16	0.5	0.125	4	>4	>4	0.5	>4
PID-525-PL5-796	NRCS-A	796	EW80102	07/01/2018	102	Ear	UK	1	16	1	>32	2	>4	0.125	1	<0.064
PID-525-PL5-800	NRCS-A	800	EW80004	07/01/2018	4	Ear	UK	1	16	1	8	1	>4	0.5	1	>4
PID-525-PL5-916	NRCS-A	916	NW90120	14/01/2018	120	Nose	UK	2	16	1	8	128	>4	>4	0.5	>4
PID-559-rep-PL6-16	NRCS-A	941	RA90144	14/01/2018	144	Gut	UK	1	4	1	16	128	>4	0.125	<0.25	1
PID-559-rep-PL6-21	NRCS-A	877	EW90028	14/01/2018	28	Ear	UK	1	16	2	1	16	>4	0.125	1	>4
PID-559-rep-PL6-28	NRCS-A	853	RW80003	07/01/2018	3	Gut	UK	2	16	2	0.25	64	0.5	0.125	<0.25	>4
PID-559-rep-PL6-30	NRCS-A	898	GW90143	14/01/2018	143	Skin	UK	2	16	2	>32	64	>4	0.25	1	>4
PID-559-rep-PL6-34	NRCS-A	938	GW90137	14/01/2018	137	Skin	UK	4	16	1	16	128	>4	>4	<0.25	>4
PID-559-rep-PL6-38	NRCS-A	899	RW90143	14/01/2018	143	Gut	UK	1	16	1	8	128	>4	1	<0.25	<0.064
PID-559-rep-PL6-41	NRCS-A	809	EW80109	07/01/2018	109	Ear	UK	1	16	2	0.25	0.5	>4	2	<0.25	2
PID-559-rep-PL6-44	NRCS-A	856	EA80120	07/01/2018	120	Ear	UK	1	16	2	0.25	4	<0.125	0.125	<0.25	>4
PID-559-rep-PL6-52	NRCS-A	857	NA80120	07/01/2018	120	Nose	UK	1	16	1	>32	128	>4	>4	<0.25	>4
PID-559-rep-PL6-53	NRCS-A	882	RW90141	14/01/2018	141	Gut	UK	1	16	2	4	64	1	0.125	<0.25	>4
PID-559-rep-PL6-57	NRCS-A	813	EW80100	07/01/2018	100	Ear	UK	2	16	2	0.25	8	0.25	0.125	0.5	>4
PID-559-rep-PL6-60	NRCS-A	858	NA80120	07/01/2018	120	Nose	UK	1	16	2	>32	128	>4	>4	1	2
PID-559-rep-PL6-61	NRCS-A	883	GW90141	14/01/2018	141	Skin	UK	2	16	2	2	4	1	0.125	1	>4
PID-559-rep-PL6-63	NRCS-A	932	EW90139	14/01/2018	139	Ear	UK	2	16	1	>32	128	>4	0.125	1	>4
PID-559-rep-PL6-65	NRCS-A	814	EW80100	07/01/2018	100	Ear	UK	2	16	2	8	8	>4	>4	0.5	>4
PID-559-rep-PL6-66	NRCS-A	828	EW80028	07/01/2018	28	Ear	UK	1	16	<0.25	0.25	2	1	0.125	1	0.25
PID-559-rep-PL6-69	NRCS-A	884	EW90102	14/01/2018	102	Ear	UK	2	16	2	>32	8	1	0.125	1	0.125
PID-559-rep-PL6-7	NRCS-A	919	EW90103	14/01/2018	103	Ear	UK	2	16	1	8	16	>4	2	1	>4
PID-559-rep-PL6-77	NRCS-A	889	EW90117	14/01/2018	117	Ear	UK	1	16	2	>32	8	>4	>4	1	>4
PID-559-rep-PL6-8	NRCS-A	940	RW90137	14/01/2018	137	Gut	UK	2	16	2	>32	128	>4	>4	<0.25	>4
PID-560-PL7-10	NRCS-A	1067	EW100015	21/01/2018	15	Ear	UK	2	16	1	8	128	>4	>4	1	>4
PID_220_RD_Pl_1_13	Proto NRCS-A	W01 - 7 - a	W01 - 7 - a		German7	Gut	Germany	2	8	1	16	8	>4	0.125	0.5	<0.064
PID_220_RD_Pl_1_48	Proto NRCS-A	W01 - 27 - ax	W01 - 27 - ax		German 27	Skin	Germany	1	8	1	>32	0.5	>4	>4	<0.25	0.25
PID_220_RD_Pl_1_50	Proto NRCS-A	W01 - 33 - ax	W01 - 33 - ax		German 33	Skin	Germany	1	8	1	>32	0.125	>4	<0.064	1	<0.064
PID_220_RD_Pl_1_66	Proto NRCS-A	W01 - 43 - a	W01 - 43 - a		German 43	Gut	Germany	1	8	1	>32	128	>4	>4	<0.25	2
PID_220_RD_Pl_2_93	Proto NRCS-A	W03 - 19 - g	W03 - 19 - g		German 19	Skin	Germany	2	16	0.5	1	<0.016	>4	0.25	<0.25	<0.064
PID-0476-PL1-42	Proto NRCS-A	25	EW00017	12/11/2017	17	Ear	UK	4	8	0.5	0.064	<0.016	1	0.125	X	X
PID-0476-PL2-67	Proto NRCS-A	289	EA20060	26/11/2017	60	Ear	UK	4	8	0.5	0.064	2	0.5	0.125	0.5	2
PID-0559-PL10-41	Proto NRCS-A	W07 - 17 - ax	W07 - 17 - ax		German 17	Skin	Germany	2	8	1	8	0.25	>4	0.5	0.5	1
PID-0559-PL9-77	Proto NRCS-A	W05 - 28 - ax	W05 - 28 - ax		German 28	Skin	Germany	1	16	0.5	1	64	0.25	0.25	1	<0.064
PID-0559-PL9-88	Proto NRCS-A	W06 - 28 - ax	W06 - 28 - ax		German 28	Skin	Germany	1	16	1	8	2	>4	0.5	0.5	2
Adult Isolates	0607NRCS-ANon NRCS-A nNon NRCS-ANon NRCS-A3	Isolate Number	Clinical Opinion	Year	Source	Body site	County	OCT_MIC	CHX_MIC	VAN_MIC	GEN_MIC	PEN_MIC	CEF_MIC	CIP_MIC	DAP_MIC	FUS_MIC
R_Dean_35	Non NRCS-A	15TB0800		2015	Healthy sample	Healthy skin swab	UK	2	4	X	0.032	0.125	0.5	0.25	0.5	<0.064
15TB0885_S138	Non NRCS-A	15TB0885		2015	Healthy sample	Healthy skin swab	UK	2	4	1	0.125	0.125	<0.125	0.5	0.5	<0.064
15TB0897_S134	Non NRCS-A	15TB0897		2015	Healthy sample	Healthy skin swab	UK	4	8	2	0.032	0.32	1	0.25	2	<0.064
15TB0907_S148	Non NRCS-A	15TB0907		2015	Healthy sample	Healthy skin swab	UK	2	8	1	0.032	0.5	0.5	0.25	0.5	2
15TB0911_S52	Non NRCS-A	15TB0911		2015	Healthy sample	Healthy skin swab	UK	2	4	1	0.125	0.5	0.5	0.5	0.5	<0.064
15TB0933_S56	Non NRCS-A	15TB0933	Not significant	2015	Clinical sample	Blood culture	UK	X	X	1	0.032	X	X	X	0.5	X
15TB0941_S60	Non NRCS-A	15TB0941	Not significant	2015	Clinical sample	Blood culture	UK	2	16	1	0.064	0.25	0.25	0.25	0.5	<0.064
15TB0989_S96	Non NRCS-A	15TB0989	Not significant	2015	Clinical sample	Blood culture	UK	X	X	2	1	X	X	X	?4	X
15TB0997_S76	Non NRCS-A	15TB0997	Not significant	2015	Clinical sample	Blood culture	UK	2	8	2	64	16	1	0.25	1	2
15TB0717_S106	Proto NRCS-A	15TB0717	significant	2013	Clinical sample	Right knee tissue	UK	2	4	2	0.064	0.5	1	0.25	?4	X
15TB0735_S161	Proto NRCS-A	15TB0735	significant	2013	Clinical sample	Knee tissue	UK	4	16	1	0.125	16	1	0.5	2	2
15TB0894_S145	Proto NRCS-A	15TB0894		2015	Healthy sample	Healthy skin swab	UK	2	4	2	0.064	0.25	1	0.5	2	2
15TB0935_S28	Proto NRCS-A	15TB0935	Query	2015	Clinical sample	Abdomum swab	UK	2	4	X	0.064	8	<0.125	0.25	2	<0.064
R_Dean_13	Proto NRCS-A	15TB0961	Not significant	2015	Clinical sample	Blood culture	UK	2	4	2	0.064	2	1	0.5	2	<0.064
16TB0615_S185	Proto NRCS-A	16TB0615	Query	2015	Clinical sample	Patella tissue	UK	2	4	1	0.064	0.25	0.25	0.25	1	<0.064
