## Supplementary material for "Characterisation of neonatal *Staphylococcus capitis* NRCS-A isolates compared with non NRCS-A *Staphylococcus capitis* from neonates and adults": Supp Data 3

sample	Staphylococcys_aureus_LmrS	mgrA	norA	dfrC	arlR	PC1_beta-lactamase_(blaZ)	mecA	AAC(6')-Ie-APH(2'')-Ia	fusB	ErmB	tetM	patA	mel	RlmA(II)	tet(38)	Staphylococcus_aureus_FosB	mepA	mepR	Staphylococcus_aureus_norA	DHA-1	mphC	msrA	qacA	SAT-4	APH(3')-IIIa	arlS	tet(K)	ErmC	FosB5	FosD	dfrG	Staphylococcus_intermedius_chloramphenicol_acetyltransferase	ErmX	aad(6)	vgaA	lsaA	emeA	dfrE	efrA	efrB	qacB	FosB1
PID0027_MW_113	85.59	99.77	97.08	97.94	100	100	100	100	100	0	0	0	0	0	0	0	0	0	0	0	0	0	0	0	0	0	0	0	0	0	0	0	0	0	0	0	0	0	0	0	0	0
PID0027_MW_115	85.59	99.77	97.08	97.94	100	100	100	100	100	0	0	0	0	0	0	0	0	0	0	0	0	0	0	0	0	0	0	0	0	0	0	0	0	0	0	0	0	0	0	0	0	0
PID0027_MW_121	85.59	99.77	97.08	97.94	100	100	100	100	100	0	0	0	0	0	0	0	0	0	0	0	0	0	0	0	0	0	0	0	0	0	0	0	0	0	0	0	0	0	0	0	0	0
PID0027_MW_14	85.59	99.77	97.08	97.94	100	100	100	100	100	0	0	0	0	0	0	0	0	0	0	0	0	0	0	0	0	0	0	0	0	0	0	0	0	0	0	0	0	0	0	0	0	0
PID0027_MW_24	85.59	99.77	97.08	97.94	100	100	100	100	100	99.87	100	87.79	100	98.94	0	0	0	0	0	0	0	0	0	0	0	0	0	0	0	0	0	0	0	0	0	0	0	0	0	0	0	0
PID0027_MW_29	100|85.59	99.77|92.34	97.08	97.94	100|100	100	100	100	100	0	0	0	0	0	100	100	100	100	100	100	0	0	0	0	0	0	0	0	0	0	0	0	0	0	0	0	0	0	0	0	0	0
PID0027_MW_5	85.59	99.77	97.08	97.94	100	100	100	100	100	0	0	0	0	0	0	0	0	0	0	0	0	0	0	0	0	0	0	0	0	0	0	0	0	0	0	0	0	0	0	0	0	0
PID0027_MW_43	85.59	99.77	97.08	97.94	100	100	100	100	100	0	0	0	0	0	0	0	0	0	0	0	0	0	0	0	0	0	0	0	0	0	0	0	0	0	0	0	0	0	0	0	0	0
PID0027_MW_44	85.59	88.96|99.77	97.08|94.16	97.94|100	100|99.24	100	100	100	100	0	0	0	0	0	0	0	0	0	0	0	100	100	100	0	0	0	0	0	0	0	0	0	0	0	0	0	0	0	0	0	0	0
PID0027_MW_53	85.59	99.77	97.08	97.94	100	100	100	100	100	0	0	0	0	0	0	0	0	0	0	0	0	0	0	0	0	0	0	0	0	0	0	0	0	0	0	0	0	0	0	0	0	0
PID0027_MW_65	85.59	99.77	97.08	97.94	100	100	100	100	100	0	0	0	0	0	0	0	0	0	0	0	0	0	0	0	0	0	0	0	0	0	0	0	0	0	0	0	0	0	0	0	0	0
PID0027_MW_80	85.59	99.77	97.08	97.94	100	100	100	100	100	0	0	0	0	0	0	0	0	0	0	0	0	0	0	0	0	0	0	0	0	0	0	0	0	0	0	0	0	0	0	0	0	0
PID0027_MW_83	85.59	99.77	97.08	97.94	100	100	100	100	100	0	0	0	0	0	0	0	0	0	0	0	0	0	0	0	0	0	0	0	0	0	0	0	0	0	0	0	0	0	0	0	0	0
PID0027_MW_88	85.59	99.1|99.77	97.42|97.08	97.94	100|97.73	100	100	100	100	0	0	0	0	0	0	0	0	0	0	0	100	100	100	100	100	0	0	0	0	0	0	0	0	0	0	0	0	0	0	0	0	0
PID0027_MW_90	85.59	99.77	97.08	97.94	100	100	100	100	100	0	0	0	0	0	0	0	0	0	0	0	0	0	0	0	0	0	0	0	0	0	0	0	0	0	0	0	0	0	0	0	0	0
PID0027_MW_10	85.59|100	99.77|92.34	97.08	97.94	100|100	100	100	93.47	100	0	0	0	0	0	100	100	100	100	100	100	0	0	0	0	0	100	0	0	0	0	0	0	0	0	0	0	0	0	0	0	0	0
R_Dean_13	85.59	99.77	97.08	97.94	100	0	0	0	0	0	0	0	0	0	0	0	0	0	0	0	0	0	0	0	0	0	0	0	0	0	0	0	0	0	0	0	0	0	0	0	0	0
R_Dean_35	85.59	99.77	97.08	97.94	100	0	0	0	0	0	0	0	0	0	0	0	0	0	0	0	0	0	0	0	0	0	0	0	0	0	0	0	0	0	0	0	0	0	0	0	0	0
15TB0885_S138	85.59	99.77	97.08	100	100	0	0	0	0	0	0	0	0	0	0	0	0	0	0	0	0	0	0	0	0	0	0	0	0	0	0	0	0	0	0	0	0	0	0	0	0	0
15TB0894_S145	85.59	99.77	97.08	97.94	100	0	0	0	100	0	0	0	0	0	0	0	0	0	0	0	0	0	0	0	0	0	0	0	0	0	0	0	0	0	0	0	0	0	0	0	0	0
15TB0907_S148	85.59	99.77	97.08	97.94	100	0	0	0	100	0	0	0	0	0	0	0	0	0	0	0	0	0	0	0	0	0	0	0	0	0	0	0	0	0	0	0	0	0	0	0	0	0
15TB0911_S52	85.59	99.77	97.08	97.94	100	0	0	0	0	0	0	0	0	0	0	0	0	0	0	0	0	0	0	0	0	0	0	0	0	0	0	0	0	0	0	0	0	0	0	0	0	0
15TB0933_S56	85.59	99.77	97.08	97.94|100	100	100	0	0	100	0	0	0	0	0	0	0	0	0	0	0	0	0	100	0	0	0	100	100	0	0	0	0	0	0	0	0	0	0	0	0	0	0
15TB0935_S28	85.59	99.77	97.08	97.94	100	100	0	0	0	0	0	0	0	0	0	0	0	0	0	0	0	0	0	0	0	0	0	0	0	0	0	0	0	0	0	0	0	0	0	0	0	0
15TB0941_S60	85.59	99.77	97.08	97.94	100	0	0	0	0	0	0	0	0	0	0	0	0	0	0	0	0	0	0	0	0	0	0	0	0	0	0	0	0	0	0	0	0	0	0	0	0	0
15TB0997_S76	85.59	99.77	97.08	97.94	100	100	0	0	0	0	0	0	0	0	0	0	0	0	0	0	0	0	0	0	0	0	0	0	0	0	0	0	0	0	0	0	0	0	0	0	0	0
16TB0615_S185	85.59	99.77	97.08	97.94	100	0	0	0	0	0	0	0	0	0	0	0	0	0	0	0	0	0	0	0	0	0	0	0	0	0	0	0	0	0	0	0	0	0	0	0	0	0
15TB0717_S106	85.59	99.77	97.08	97.94	100	0	0	0	0	0	0	0	0	0	0	0	0	0	0	0	0	0	0	0	0	0	0	0	0	0	0	0	0	0	0	0	0	0	0	0	0	0
15TB0735_S161	85.59	99.77	97.08	97.94	100	0	0	0	100	0	0	0	0	0	0	0	0	0	0	0	0	0	0	0	0	0	0	0	98.57	0	0	0	0	0	0	0	0	0	0	0	0	0
15TB0897_S134	85.59	99.77	97.08	97.94	100	100	0	0	0	0	0	0	0	0	0	0	0	0	0	0	0	0	100	0	0	0	0	0	0	94.05	0	0	0	0	0	0	0	0	0	0	0	0
15TB0989_S96	85.59	99.77	97.08	100|97.94	100	100	0	0	100	0	0	0	0	0	0	0	0	0	0	0	0	0	100	0	0	0	100	100	0	0	0	0	0	0	0	0	0	0	0	0	0	0
PID_220_RD_Pl_1_13	85.59	99.77	97.08	97.94	100	100	100	100	0	0	0	0	0	0	0	0	0	0	0	0	0	0	100	0	0	0	0	100	0	0	0	0	0	0	0	0	0	0	0	0	0	0
PID_220_RD_Pl_1_48	85.59	99.1|99.77	97.08	97.94	100|97.73	0	100	0	0	0	0	0	0	0	0	0	0	0	0	0	100	0	99.16	0	0	0	100	100	0	0	100	0	0	0	0	0	0	0	0	0	0	0
PID_220_RD_Pl_1_50	85.59	99.77	97.08	97.94	100	100	0	0	0	0	0	0	0	0	0	0	0	0	0	0	0	0	0	0	0	0	0	0	0	0	0	0	0	0	0	0	0	0	0	0	0	0
PID_220_RD_Pl_1_66	85.59	99.77	97.08	97.94	100	100	0	0	0	0	0	0	0	0	0	0	0	0	0	0	0	0	0	0	0	0	0	100	0	0	0	100	90.88	0	0	0	0	0	0	0	0	0
PID_220_RD_Pl_1_80	85.59	99.77	97.08	97.94	100	0	0	0	0	0	0	0	0	0	0	0	0	0	0	0	0	0	0	0	0	0	0	0	0	0	0	0	0	0	0	0	0	0	0	0	0	0
PID_220_RD_Pl_1_82	85.59	99.77	97.08	97.94	100	0	0	0	0	0	0	0	0	0	0	0	0	0	0	0	0	0	0	0	0	0	0	0	0	0	0	0	0	0	0	0	0	0	0	0	0	0
PID_220_RD_Pl_1_88	85.59	99.77	97.08	97.94	100	100	0	0	0	0	0	0	0	0	0	0	0	0	0	0	0	0	0	0	0	0	0	0	0	0	0	0	0	0	0	0	0	0	0	0	0	0
PID_220_RD_Pl_2_93	85.59	99.77|99.1	97.08|97.42	97.94	100|97.73	100	0	100	0	0	0	0	0	0	0	0	0	0	0	0	100	100	100	0	0	0	0	0	0	0	100	0	0	0	0	0	0	0	0	0	0	0
PID-0476-PL2-43	85.59	99.77	97.08	97.94	100	100	100	100	100	0	0	0	0	0	0	0	0	0	0	0	0	0	0	0	0	0	0	0	0	0	0	0	0	0	0	0	0	0	0	0	0	0
PID-0476-PL1-81	85.59	0	100|97.08	97.94|100	99.24|100	100	100	100	100	91.7	0	0	0	0	0	0	0	0	0	0	0	0	0	0	0	0	0	0	0	0	100	0	0	0	0	0	0	0	0	0	0	0
PID-0476-PL1-42	85.59	99.77	97.08	97.94	100	0	0	0	0	0	0	0	0	0	0	0	0	0	0	0	0	0	0	0	0	0	100	0	0	0	0	0	0	0	0	0	0	0	0	0	0	0
PID-0476-PL2-67	85.59	99.77	97.08	97.94	100	100	0	0	0	0	0	0	0	0	0	0	0	0	0	0	100	100	100	0	0	0	0	0	0	0	0	0	0	0	0	0	0	0	0	0	0	0
PID-0476-PL1-6	85.59	99.1|99.77	98.2|97.08	100|97.94	97.73|99.24|100	100	100	99.65	100	0	0	0	0	0	0	0	0	0	0	0	100	0	100	100	100	0	0	0	0	0	0	0	0	94.58	0	0	0	0	0	0	0	0
PID-0476-PL2-3	85.59	99.77	97.08	97.94	100	100	100	100	100	0	0	0	0	0	0	0	0	0	0	0	0	0	100	0	0	0	0	0	0	0	0	0	0	0	100	0	0	0	0	0	0	0
PID-0476-PL2-68	85.59	99.77	97.08	97.94	100	100	100	98.47	100	0	0	0	0	0	0	0	0	0	0	0	0	0	0	0	0	0	0	0	0	0	0	0	0	0	0	0	0	0	0	0	0	0
PID-0476-PL1-91	85.59	99.77	97.08	97.94	100	100	100	100	100	0	0	0	0	0	0	0	0	0	0	0	0	0	0	0	0	0	0	0	0	0	0	0	0	0	0	0	0	0	0	0	0	0
PID-0476-PL2-55	85.59	91.67|99.77	97.08	97.94	100	0	0	0	0	0	0	0	0	0	0	0	0	0	0	0	0	0	87.51	0	0	0	0	0	0	0	0	0	0	0	0	0	0	0	0	0	0	0
PID-0476-PL2-47	85.59	99.77	97.08	97.94	100	0	0	0	0	0	0	0	0	0	0	0	0	0	0	0	0	0	0	0	0	0	0	0	0	0	0	0	0	0	0	0	0	0	0	0	0	0
PID-0476-PL1-8	85.59	99.77	97.08	97.94	100	100	100	100	100	99.87	0	0	0	0	0	0	0	0	0	0	0	0	0	97.79	0	0	0	0	0	0	89.56	0	0	0	0	100	0	0	0	0	0	0
PID-0476-PL2-65	85.59	99.77	97.08	97.94	100	100	100	100	100	0	0	0	0	0	0	0	0	0	0	0	0	0	0	0	0	0	0	0	0	0	0	0	0	0	0	0	0	0	0	0	0	0
PID-0476-PL1-38	85.59	99.77	97.08	97.94	100	100	0	0	0	0	0	0	0	0	0	0	0	0	0	0	0	0	0	0	0	0	0	0	0	94.05	0	0	0	0	0	0	0	0	0	0	0	0
PID-0476-PL1-69	85.59	99.77	97.08	97.94	100	100	100	89.72	100	0	0	0	0	0	0	0	0	0	0	0	0	0	0	0	0	0	0	0	0	0	0	0	0	0	0	0	0	0	0	0	0	0
PID-0476-PL1-7	85.59	99.77	97.08	97.94	100	100	100	88.06	100	99.87	100	0	0	0	0	0	0	0	0	0	0	0	0	97.79	100	0	0	0	0	0	100	0	0	0	0	0	97.72	100	98.49	96.69	0	0
PID-0476-PL2-19	85.59	99.77	97.08	97.94	100	100	100	100	100	0	0	0	0	0	0	0	0	0	0	0	0	0	0	0	0	0	0	0	0	0	0	0	0	0	0	0	0	0	0	0	0	0
PID-0476-PL1-48	85.59	99.77	97.08	97.94	100	100	0	0	0	0	0	0	0	0	0	0	0	0	0	0	0	0	0	0	0	0	0	0	0	0	0	0	0	0	0	0	0	0	0	0	0	0
PID-0476-PL1-60	85.59	88.96|99.77	97.08|100	100|97.94	99.24|100	0	0	0	0	0	0	0	0	0	0	0	0	0	0	0	0	0	0	0	0	0	0	0	0	0	0	0	0	0	0	0	0	0	0	0	0	0
PID-0526-Nxseq-14	85.59	99.77	97.08	97.94	100	100	100	100	100	0	0	0	0	0	0	0	0	0	0	0	0	0	0	0	0	0	0	0	0	0	0	0	0	0	0	0	0	0	0	0	0	0
PID-0525-PL4-50	85.59	99.77	97.08	97.94	100	100	100	100	100	0	0	0	0	0	0	0	0	0	0	0	0	0	0	0	0	0	0	0	0	0	0	0	0	0	0	0	0	0	0	0	0	0
PID-0526-Nxseq-8	85.59	99.77	97.08	97.94	100	100	100	100	100	0	0	0	0	0	0	0	0	0	0	0	0	0	0	0	0	0	0	0	0	0	0	0	0	0	0	0	0	0	0	0	0	0
PID-0526-Nxseq-1	85.59	99.77	88.14|97.08	100|97.94	88.18|100	100	100	100	100	0	0	0	0	0	0	0	0	0	0	0	100	100	100	0	0	0	0	100	0	0	0	0	0	0	100	0	0	0	0	0	0	0
PID-0525-PL3-87	85.59	99.77	97.08	97.94	100	100	100	100	100	0	0	0	0	0	0	0	0	0	0	0	0	0	0	0	0	0	0	0	0	0	0	0	0	0	0	0	0	0	0	0	0	0
PID-0526-Nxseq-6	85.59	99.77|88.96	97.08|100	100|97.94	99.24|100	100	100	100	100	0	0	0	0	0	0	0	0	0	0	0	0	0	0	0	0	0	0	0	0	0	0	0	0	0	0	0	0	0	0	0	0	0
PID-0525-PL4-38	85.59	99.77	97.08	97.94	100	0	0	0	0	0	0	0	0	0	0	0	0	0	0	0	100	0	100	0	0	0	0	0	0	0	0	0	0	0	0	0	0	0	0	0	0	0
PID-0526-Nxseq-4	85.59	99.77	97.08	97.94|100	100|99.24	100	100	100	100	0	0	0	0	0	0	0	0	0	0	0	0	0	96.31	0	0	0	0	0	0	0	0	0	0	0	0	0	0	0	0	0	0	0
PID-0526-Nxseq-7	85.59	99.77	97.08	97.94	100	100	100	100	100	0	0	0	0	0	0	0	0	0	0	0	100	100	100	0	0	0	100	0	0	0	0	0	0	0	0	0	0	0	0	0	0	0
PID-0525-PL3-86	85.59	99.77	97.08	97.94	100	100	100	100	100	0	0	0	0	0	0	0	0	0	0	0	0	0	0	0	0	0	0	0	0	0	0	0	0	0	0	0	0	0	0	0	0	0
PID-0526-Nxseq-16	85.59	99.77	97.08	97.94	100	100	100	100	100	0	0	0	0	0	0	0	0	0	0	0	0	0	0	0	0	0	0	0	0	0	0	0	0	0	0	0	0	0	0	0	0	0
PID-525-PL5-1008	85.59	99.77	97.08	97.94	100	100	100	100	100	0	0	0	0	0	0	0	0	0	0	0	0	0	0	0	0	0	0	0	0	0	0	0	0	0	0	0	0	0	0	0	0	0
PID-525-PL5-796	85.59	99.77	97.08	97.94	100	100	100	99.79	0	0	0	0	0	0	0	0	0	0	0	0	100	0	0	0	0	0	0	0	0	0	0	0	0	0	0	0	0	0	0	0	0	0
PID-525-PL5-744	85.59	99.77	97.08	97.94	100	100	100	0	100	0	0	0	0	0	0	0	0	0	0	0	0	0	0	0	0	0	0	0	0	0	0	0	0	0	0	0	0	0	0	0	0	0
PID-525-PL5-750	85.59	99.77	97.08	97.94	100	100	100	0	100	0	0	0	0	0	0	0	0	0	0	0	0	0	0	0	0	0	0	0	0	0	0	0	0	0	0	0	0	0	0	0	0	0
PID-525-PL5-673	85.59	99.77	97.08	97.94	100	100	100	0	100	0	0	0	0	0	0	0	0	0	0	0	0	0	0	0	0	0	0	0	0	0	0	0	0	0	0	0	0	0	0	0	0	0
PID-525-PL5-800	85.59	99.77	97.08	97.94	100	100	100	100	100	0	0	0	0	0	0	0	0	0	0	0	0	0	0	0	0	0	0	0	0	0	0	0	0	0	0	0	0	0	0	0	0	0
PID-525-PL5-725	85.59	99.77	97.08	97.94	100	100	100	0	100	0	0	0	0	0	0	0	0	0	0	0	0	0	0	0	0	0	0	0	0	0	0	0	0	0	0	0	0	0	0	0	0	0
PID-525-PL5-674	85.59	99.77	97.08	97.94	100	100	100	0	100	0	0	0	0	0	0	0	0	0	0	0	0	0	0	0	0	0	0	0	0	0	0	0	0	0	0	0	0	0	0	0	0	0
PID-525-PL5-742	85.59	99.77	97.08	97.94	100	100	100	0	100	0	0	0	0	0	0	0	0	0	0	0	0	0	0	0	0	0	0	0	0	0	0	0	0	0	0	0	0	0	0	0	0	0
PID-525-PL5-687	85.59	99.77	97.08	97.94	100	0	100	0	100	0	0	0	0	0	0	0	0	0	0	0	0	0	0	0	0	0	0	0	0	0	0	0	0	0	0	0	0	0	0	0	0	0
PID-525-PL5-783	85.59	99.77	97.08	97.94	100	100	100	0	100	0	0	0	0	0	0	0	0	0	0	0	0	0	0	0	0	0	0	0	0	0	0	0	0	0	0	0	0	0	0	0	0	0
PID-525-PL5-672	85.59	99.77	97.08	97.94	100	100	100	0	100	0	0	0	0	0	0	0	0	0	0	0	0	0	0	0	0	0	0	0	0	0	0	0	0	0	0	0	0	0	0	0	0	0
PID-525-PL5-916	85.59	99.77	97.08	97.94	100	100	100	0	100	0	0	0	0	0	0	0	0	0	0	0	0	0	0	0	0	0	0	0	0	0	0	0	0	0	0	0	0	0	0	0	0	0
PID-525-PL5-677	85.59	99.77	97.08	97.94	100	100	100	100	0	0	0	0	0	0	0	0	0	0	0	0	0	0	0	0	0	0	0	0	0	0	0	0	0	0	0	0	0	0	0	0	0	0
PID-0559-PL8-59	85.59	99.77	97.08	97.94	100	100	100	90.07	100	0	0	0	0	0	0	0	0	0	0	0	0	0	0	0	0	0	0	0	0	0	0	0	0	0	0	0	0	0	0	0	0	0
PID-0559-PL9-56	85.59	99.77	97.08	97.94	100	100	100	100	100	0	0	0	0	0	0	0	0	0	0	0	0	0	0	0	0	0	0	0	0	0	0	0	0	0	0	0	0	0	0	0	0	0
PID-0559-PL8-53	85.59	99.77	97.08	97.94	100	100	100	99.93	100	0	0	0	0	0	0	0	0	0	0	0	0	0	0	0	0	0	0	97.96	0	0	0	0	0	0	0	0	0	0	0	0	0	0
PID-0559-PL8-18	85.59	99.77	97.08	97.94	100	100	100	100	100	0	0	0	0	0	0	0	0	0	0	0	0	0	0	0	0	0	0	0	0	0	0	0	0	0	0	0	0	0	0	0	0	0
PID-0559-PL10-41	85.59	95.05|99.77	100|97.08	100|97.94	99.24|100	100	100	90.62	0	0	0	0	0	0	0	0	0	0	0	0	0	0	0	0	0	0	0	0	0	0	0	0	0	0	100	0	0	0	0	0	100	0
PID-0559-PL9-49	85.59	99.77|99.55|99.1	97.42|97.16|97.08	97.94	97.73|100	100	100	100	100	0	0	0	0	0	0	0	0	0	0	0	100	100	100	0	0	0	0	92.52	0	0	0	0	0	0	0	0	0	0	0	0	0	0
PID-0559-PL9-88	85.59	99.77	97.08	97.94	100	0	100	0	0	0	0	0	0	0	0	0	0	0	0	0	0	0	98.71	0	0	0	0	100	0	0	0	0	0	0	0	0	0	0	0	0	0	0
PID-0559-PL8-13	85.59	99.77	97.08	97.94	100	100	100	99.51	100	0	0	0	0	0	0	0	0	0	0	0	0	0	0	0	0	0	0	100	0	0	0	0	0	0	0	0	0	0	0	0	0	100
PID-0559-PL9-48	85.59	99.77|95.27	93.21|97.08	97.94	99.55|100	0	0	0	0	0	0	0	0	0	0	0	0	0	0	0	0	0	100	0	0	0	0	0	0	0	0	0	0	0	0	0	0	0	0	0	0	0
PID-0559-PL9-77	85.59	99.77	97.08	97.94	100	0	96.91	100	0	0	0	0	0	0	0	0	0	0	0	0	0	0	100	0	0	0	0	100	0	0	0	0	0	0	0	0	0	0	0	0	0	0
PID-0559-PL8-33	85.59	99.77	97.08	97.94	100	100	100	100	0	0	0	0	0	0	0	0	0	0	0	0	0	0	0	0	0	0	0	0	0	0	0	0	0	0	0	0	0	0	0	0	0	0
PID-0559-PL8-26	85.59	99.77	97.08	97.94	100	100	100	0	100	0	0	0	0	0	0	0	0	0	0	0	0	0	0	0	0	0	0	0	0	0	0	0	0	0	0	0	0	0	0	0	0	0
PID-559-rep-PL6-65	85.59	100|99.77	100|97.08	97.94|92.18	100|99.24	100	0	100	100	0	0	0	0	0	0	0	0	0	0	0	0	100	100	0	0	0	0	0	0	0	0	0	0	0	0	0	0	0	0	0	0	0
PID-560-PL7-10	85.59	99.77	97.08	97.94	100	100	100	100	100	0	0	0	0	0	0	0	0	0	0	0	0	0	0	0	0	0	0	0	0	0	0	0	0	0	0	0	0	0	0	0	0	0
PID-559-rep-PL6-7	85.59	94.82|95.05	97.08|100	100|97.94	99.24|100	100	100	100	100	0	0	0	0	0	0	0	0	0	0	0	0	0	0	0	0	0	0	0	0	0	0	0	0	0	0	0	0	0	0	0	0	0
PID-559-rep-PL6-16	85.59	99.77|95.27	97.08|93.21	97.94	99.55|100	100|100	100	100	100	0	0	0	0	0	0	0	0	0	0	0	100	100	0	0	0	0	0	0	0	0	0	0	0	0	0	0	0	0	0	0	0	0
PID-559-rep-PL6-41	85.59	99.77	97.08	97.94	100	100	100	100	100	0	0	0	0	0	0	0	0	0	0	0	0	0	0	0	0	0	0	0	0	0	0	0	0	0	0	0	0	0	0	0	0	0
PID-559-rep-PL6-32	85.59	99.77	97.08	97.94	100	100	0	0	0	0	0	0	0	0	0	0	0	0	0	0	0	0	0	0	0	0	0	0	0	94.05	0	0	0	0	0	0	0	0	0	0	0	0
PID-559-rep-PL6-52	85.59	99.77	97.08	97.94	100	100	100	100	100	0	0	0	0	0	0	0	0	0	0	0	0	0	0	0	0	0	0	0	0	0	0	0	0	0	0	0	0	0	0	0	0	0
PID-559-rep-PL6-21	85.59	99.77	97.08	97.94	100	100	100	100	100	0	0	0	0	0	0	0	0	0	0	0	0	0	0	0	0	0	0	0	0	0	0	0	0	0	0	0	0	0	0	0	0	0
PID-559-rep-PL6-66	85.59	99.77	97.08	97.94	100	100	100	100	100	0	0	0	0	0	0	0	0	0	0	0	0	0	0	0	0	0	0	0	0	0	0	0	0	0	0	0	0	0	0	0	0	0
PID-559-rep-PL6-79	85.59	99.77	97.08	97.94	100	100	0	0	0	0	0	0	0	0	0	0	0	0	0	0	0	0	0	0	0	0	0	0	0	0	0	0	0	0	0	0	0	0	0	0	0	0
PID-559-rep-PL6-57	85.59	99.77	97.08	97.94	100	100	100	100	100	0	0	0	0	0	0	0	0	0	0	0	0	0	0	0	0	0	0	0	0	0	0	0	0	0	0	0	0	0	0	0	0	0
PID-559-rep-PL6-30	85.59	99.77	97.08	97.94	100	100	100	100	100	0	0	0	0	0	0	0	0	0	0	0	0	0	0	0	0	0	0	0	0	0	0	0	0	0	0	0	0	0	0	0	0	0
PID-559-rep-PL6-34	85.59	99.77	97.08	97.94	100	100	100	100	100	0	0	0	0	0	0	0	0	0	0	0	0	0	0	0	0	0	0	0	0	0	0	0	0	0	0	0	0	0	0	0	0	0
PID-559-rep-PL6-63	85.59	99.77	97.08	97.94	100	100	100	100	100	0	0	0	0	0	0	0	0	0	0	0	0	0	0	0	0	0	0	0	0	0	0	0	0	0	0	0	0	0	0	0	0	0
PID-559-rep-PL6-38	85.59	99.77	97.08	97.94	100	100	100	100	100	0	0	0	0	0	0	0	0	0	0	0	0	0	0	0	0	0	0	0	0	0	0	0	0	0	0	0	0	0	0	0	0	0
PID-559-rep-PL6-28	85.59	99.77	97.08	97.94	100	100	100	100	100	0	0	0	0	0	0	0	0	0	0	0	0	0	0	0	0	0	0	0	0	0	0	0	0	0	0	100	97.72	100	98.49	96.69	0	0
PID-559-rep-PL6-8	85.59	99.77	97.08	97.94	100	100	100	100	100	0	0	0	0	0	0	0	0	0	0	0	0	0	0	0	0	0	0	0	0	0	0	0	0	0	0	0	0	0	0	0	0	0
PID-559-rep-PL6-69	85.59	99.77	97.08	97.94	100	100	100	100	0	0	0	0	0	0	0	0	0	0	0	0	0	0	0	0	0	0	0	0	0	0	0	0	0	0	0	0	0	0	0	0	0	0
PID-559-rep-PL6-44	85.59	99.77	97.08	97.94	100	100	100	100	100	0	0	0	0	0	0	0	0	0	0	0	0	0	0	0	0	0	0	0	0	0	0	0	0	0	0	0	0	0	0	0	0	0
PID-559-rep-PL6-61	85.59	99.77	97.08	97.94	100	100	100	100	100	0	0	0	0	0	0	0	0	0	0	0	0	0	0	0	0	0	0	0	0	0	0	0	0	0	0	0	0	0	0	0	0	0
PID-559-rep-PL6-53	85.59	99.77	97.08	97.94	100	100	100	100	100	0	0	0	0	0	0	0	0	100	0	0	0	0	0	0	0	0	0	0	0	0	0	0	0	0	0	0	0	0	0	0	0	0
PID-559-rep-PL6-77	85.59	99.77	97.08	97.94	100	100	100	100	100	0	0	0	0	0	94.46	0	0	85.48	0	0	0	0	0	0	0	0	0	0	0	0	0	0	0	0	0	0	0	0	0	0	0	0
PID-559-rep-PL6-60	85.59	99.77|99.1	97.08|97.42	97.94	97.73|100	0	100	100	100	0	0	0	0	0	0	0	0	0	0	0	100	100	100	100	100	0	0	0	0	0	0	0	0	0	0	0	0	0	0	0	0	0
PID-0653-63	85.59	99.77	97.08	97.94	100	100	100	100	100	0	0	0	0	0	0	0	0	0	0	0	0	0	0	0	0	0	0	0	0	0	0	0	0	0	0	0	0	0	0	0	0	0
PID-0653-286	85.59	99.77	97.08	97.94	100	100	100	100	100	0	0	0	0	0	0	0	0	0	0	0	0	0	0	0	0	0	0	0	0	0	0	0	0	0	0	0	0	0	0	0	0	0
PID-0810-NRCS-A	85.59	99.77	97.08	97.94	100	87.12	100	0	0	0	0	0	0	0	0	0	0	0	0	0	0	0	0	0	0	0	0	0	0	0	0	0	0	0	0	0	0	0	0	0	0	0
PID-0995-2-AL	85.59	99.77	97.08	97.94	100	100	100	100	100	0	0	0	0	0	0	0	0	0	0	0	0	0	0	0	0	0	0	0	0	0	0	0	0	0	0	0	0	0	0	0	0	0
PID-0995-1-AE	85.59	99.77	97.08	97.94	100	100	100	100	100	0	0	0	0	0	0	0	0	0	0	0	0	0	0	0	0	0	0	0	0	0	0	0	0	0	0	0	0	0	0	0	0	0
PID_0143_12	85.59	99.77	97.08	97.94	100	100	100	99.79	100	0	0	0	0	0	0	0	0	0	0	0	0	0	0	0	0	0	0	0	0	0	0	0	0	0	0	0	0	0	0	0	0	0
PID_0143_14	85.59	99.77	97.08	97.94	100	100	100	100	100	0	0	0	0	0	0	0	0	0	0	0	0	0	0	0	0	0	0	0	0	0	0	0	0	0	0	0	0	0	0	0	0	0
PID_0143_16	85.59	99.77	97.08	97.94	100	0	100	100	100	0	0	0	0	0	0	0	0	0	0	0	0	0	0	0	0	0	0	0	0	0	0	0	0	0	0	0	0	0	0	0	0	0
PID_0143_18	85.59	99.77	97.08	87.04|97.94	100	0	100	0	100	0	0	0	0	0	0	0	0	0	0	0	0	0	0	0	0	0	0	0	0	0	0	0	0	0	0	0	0	0	0	0	0	0
PID_0143_5	85.59	99.77	97.08	97.94	100	100	100	0	100	0	0	0	0	0	0	0	0	0	0	0	0	0	0	0	0	0	0	0	0	0	0	0	0	0	0	0	0	0	0	0	0	0
PID_0143_6	85.59	99.77	97.08	97.94	100	100	100	100	100	0	0	0	0	0	0	0	0	0	0	0	0	0	0	0	0	0	0	0	0	0	0	0	0	0	0	0	0	0	0	0	0	0
PID_0143_7	85.59	99.77	97.08	97.94	100	100	0	94.17	100	0	0	0	0	0	0	0	0	0	0	0	0	0	0	0	0	0	0	0	0	0	0	0	0	0	0	0	0	0	0	0	0	0
Staphylococcus_capitis_VCU116.fna	85.59	99.77	97.08	97.94	100	0	0	0	0	0	0	0	0	0	0	0	0	0	0	0	0	0	0	0	0	0	91.96	0	0	0	0	0	0	0	0	0	0	0	0	0	0	0
Staphylococcus_capitis_SK14.fna	85.59	99.77	97.08	97.94	100	100	0	0	0	0	0	0	0	0	0	0	0	0	0	0	0	0	0	0	0	0	0	0	0	0	0	0	0	0	0	0	0	0	0	0	0	0
Staphylococcus_capitis_QN11.0.fna	85.59	99.32	97.08	97.94	100	0	0	0	0	0	0	0	0	0	0	0	0	0	0	0	0	0	0	0	0	0	0	0	0	0	0	0	0	0	0	0	0	0	0	0	0	0
Staphylococcus_capitis_NCTC11045.fasta	85.59	99.77	97.08	97.94	100	0	0	0	0	0	0	0	0	0	0	0	0	0	0	0	0	0	0	0	0	0	0	0	0	0	0	0	0	0	0	0	0	0	0	0	0	0
Staphylococcus_capitis_CR05.fna	85.59	99.77	97.08	97.94	100	0	100	100	100	0	0	0	0	0	0	0	0	0	0	0	0	0	0	0	0	0	0	0	0	0	0	0	0	0	0	0	0	0	0	0	0	0
Staphylococcus_capitis_CR03.fasta	85.59	99.77	97.08	97.94	100	100	100	100	0	0	0	0	0	0	0	0	0	0	0	0	0	0	0	0	0	0	0	0	0	0	0	0	0	0	0	0	0	0	0	0	0	0
Staphylococcus_capitis_CR01.fasta	85.59	99.77	97.08	97.94	100	0	100	100	0	0	0	0	0	0	0	0	0	0	0	0	0	0	0	0	0	0	0	0	0	0	0	0	0	0	0	0	0	0	0	0	0	0
Staphylococcus_capitis_C87.fna	85.59	99.77	97.08	97.94	100	0	0	0	0	0	0	0	0	0	0	0	0	0	0	0	0	0	0	0	0	0	0	0	0	0	0	0	0	0	0	0	0	0	0	0	0	0
Staphylococcus_capitis_AYP1020.fasta	85.59	99.77	97.08	97.94	100	0	0	0	0	0	0	0	0	0	0	0	0	0	0	0	0	0	0	0	0	0	0	0	0	0	0	0	0	0	0	0	0	0	0	0	0	0
